# Involvement of epithelial-mesenchymal transition genes in small cell lung cancer phenotypic plasticity

**DOI:** 10.1101/2022.09.09.507376

**Authors:** Sarah M. Groves, Nicholas Panchy, Darren R. Tyson, Leonard A. Harris, Vito Quaranta, Tian Hong

**Affiliations:** Department of Biochemistry, Vanderbilt University, Nashville, TN 37235, USA; Department of Biochemistry & Cellular and Molecular Biology, The University of Tennessee, Knoxville, Knoxville TN 37996, USA; Department of Pharmacology, Vanderbilt University, Nashville, TN 37235, USA; Department of Biomedical Engineering, University of Arkansas, Fayetteville, AR 72701, USA; Interdisciplinary Graduate Program in Cell and Molecular Biology, University of Arkansas, Fayetteville, AR 72701, USA; Cancer Biology Program, Winthrop P. Rockefeller Cancer Institute, University of Arkansas for Medical Sciences, Little Rock, AR 72205, USA; National Institute for Mathematical and Biological Synthesis, Knoxville, TN 37996, USA

## Abstract

Small cell lung cancer (SCLC) is an aggressive cancer recalcitrant to treatment, arising predominantly from epithelial pulmonary neuroendocrine (NE) cells. Intra-tumor heterogeneity plays critical roles in SCLC disease progression, metastasis and treatment resistance. At least five transcriptional SCLC NE and non-NE cell subtypes were recently defined by gene expression signatures. Transition from NE to non-NE cell states and cooperation between subtypes within a tumor likely contribute to SCLC progression by mechanisms of adaptation to perturbations. Therefore, gene regulatory programs distinguishing SCLC subtypes or promoting transitions are of great interest. Here, we systematically analyze the relationship between SCLC NE/non-NE transition and epithelial to mesenchymal transition (EMT)—a well-studied cellular process contributing to cancer invasiveness and resistance—using multiple transcriptome datasets from SCLC mouse tumor models, human cancer cell lines and tumor samples. The NE SCLC-A2 subtype maps to the epithelial state. In contrast, SCLC-A and SCLC-N (NE) map to a mesenchymal state (M1) that is distinct from the non-NE mesenchymal state (M2). The correspondence between SCLC subtypes and the EMT program paves the way for further work to understand gene regulatory mechanisms of SCLC tumor plasticity with applicability to other cancer types.
