## Supplementary material for "Involvement of epithelial-mesenchymal transition genes in small cell lung cancer phenotypic plasticity": SupplementaryTables.xlsx

### Sheet: TableS1_M1_from_NYdiff
GO biological process complete	Mus musculus - REFLIST (21997)	upload_1 (39)	upload_1 (expected)	upload_1 (over/under)	upload_1 (fold Enrichment)	upload_1 (raw P-value)	upload_1 (FDR)
negative regulation of cell adhesion involved in substrate-bound cell migration (GO:0006933)	4	2	0.01	+	> 100	4.56e-05	0.00536
cellular response to heparin (GO:0071504)	4	2	0.01	+	> 100	4.56e-05	0.00532
response to heparin (GO:0071503)	6	2	0.01	+	> 100	8.49e-05	0.00886
negative regulation of monocyte chemotaxis (GO:0090027)	6	2	0.01	+	> 100	8.49e-05	0.0088
corticospinal tract morphogenesis (GO:0021957)	10	3	0.02	+	> 100	1.45e-06	0.000351
blood vessel maturation (GO:0001955)	7	2	0.01	+	> 100	0.000109	0.0107
prostate epithelial cord arborization involved in prostate glandular acinus morphogenesis (GO:0060527)	7	2	0.01	+	> 100	0.000109	0.0107
prostate glandular acinus morphogenesis (GO:0060526)	7	2	0.01	+	> 100	0.000109	0.0106
bone trabecula formation (GO:0060346)	10	2	0.02	+	> 100	0.000199	0.0161
positive regulation of insulin-like growth factor receptor signaling pathway (GO:0043568)	11	2	0.02	+	> 100	0.000235	0.0186
prostate glandular acinus development (GO:0060525)	12	2	0.02	+	94.00	0.000274	0.0208
branching involved in prostate gland morphogenesis (GO:0060442)	13	2	0.02	+	86.77	0.000316	0.023
negative regulation of osteoblast proliferation (GO:0033689)	13	2	0.02	+	86.77	0.000316	0.0229
bone trabecula morphogenesis (GO:0061430)	14	2	0.02	+	80.58	0.000361	0.0247
insulin-like growth factor receptor signaling pathway (GO:0048009)	17	2	0.03	+	66.36	0.000512	0.0322
negative regulation of androgen receptor signaling pathway (GO:0060766)	17	2	0.03	+	66.36	0.000512	0.032
substrate-dependent cell migration (GO:0006929)	26	3	0.05	+	65.08	1.81e-05	0.00275
cell migration involved in sprouting angiogenesis (GO:0002042)	19	2	0.03	+	59.37	0.000627	0.0376
negative regulation of leukocyte chemotaxis (GO:0002689)	19	2	0.03	+	59.37	0.000627	0.0375
prostate gland epithelium morphogenesis (GO:0060740)	29	3	0.05	+	58.35	2.45e-05	0.00355
prostate gland morphogenesis (GO:0060512)	30	3	0.05	+	56.40	2.7e-05	0.00369
positive regulation of vascular endothelial cell proliferation (GO:1905564)	20	2	0.04	+	56.40	0.000689	0.0407
cellular response to platelet-derived growth factor stimulus (GO:0036120)	20	2	0.04	+	56.40	0.000689	0.0406
negative regulation of bone mineralization (GO:0030502)	20	2	0.04	+	56.40	0.000689	0.0404
negative regulation of mononuclear cell migration (GO:0071676)	21	2	0.04	+	53.72	0.000754	0.0437
negative regulation of bone remodeling (GO:0046851)	21	2	0.04	+	53.72	0.000754	0.0436
type B pancreatic cell proliferation (GO:0044342)	22	2	0.04	+	51.28	0.000822	0.0466
central nervous system projection neuron axonogenesis (GO:0021952)	33	3	0.06	+	51.28	3.51e-05	0.00433
regulation of endothelial cell chemotaxis (GO:2001026)	23	2	0.04	+	49.05	0.000892	0.049
response to platelet-derived growth factor (GO:0036119)	23	2	0.04	+	49.05	0.000892	0.0488
prostate gland development (GO:0030850)	50	4	0.09	+	45.12	2.49e-06	0.000529
response to amyloid-beta (GO:1904645)	39	3	0.07	+	43.39	5.61e-05	0.00636
positive regulation of vascular associated smooth muscle cell proliferation (GO:1904707)	40	3	0.07	+	42.30	6.02e-05	0.00659
negative regulation of ossification (GO:0030279)	46	3	0.08	+	36.78	8.93e-05	0.0092
central nervous system neuron axonogenesis (GO:0021955)	46	3	0.08	+	36.78	8.93e-05	0.00914
regulation of myelination (GO:0031641)	56	3	0.1	+	30.22	0.000156	0.0137
negative regulation of peptidyl-tyrosine phosphorylation (GO:0050732)	56	3	0.1	+	30.22	0.000156	0.0136
negative regulation of endothelial cell migration (GO:0010596)	56	3	0.1	+	30.22	0.000156	0.0135
negative regulation of osteoblast differentiation (GO:0045668)	57	3	0.1	+	29.69	0.000164	0.0142
sprouting angiogenesis (GO:0002040)	57	3	0.1	+	29.69	0.000164	0.0141
regulation of phosphoprotein phosphatase activity (GO:0043666)	58	3	0.1	+	29.17	0.000172	0.0146
negative regulation of chemotaxis (GO:0050922)	60	3	0.11	+	28.20	0.000189	0.0156
endothelial cell migration (GO:0043542)	83	4	0.15	+	27.18	1.68e-05	0.00259
regulation of morphogenesis of a branching structure (GO:0060688)	66	3	0.12	+	25.64	0.000248	0.0192
cellular response to amino acid stimulus (GO:0071230)	67	3	0.12	+	25.25	0.000258	0.0198
epithelial cell migration (GO:0010631)	115	5	0.2	+	24.52	2.19e-06	0.000479
stem cell development (GO:0048864)	93	4	0.16	+	24.26	2.58e-05	0.00366
positive regulation of fat cell differentiation (GO:0045600)	70	3	0.12	+	24.17	0.000293	0.0219
epithelium migration (GO:0090132)	117	5	0.21	+	24.10	2.37e-06	0.000512
ureteric bud development (GO:0001657)	94	4	0.17	+	24.00	2.68e-05	0.00371
mesonephric tubule development (GO:0072164)	95	4	0.17	+	23.75	2.79e-05	0.00376
mesonephric epithelium development (GO:0072163)	95	4	0.17	+	23.75	2.79e-05	0.00373
tissue migration (GO:0090130)	120	5	0.21	+	23.50	2.67e-06	0.000562
regulation of vascular associated smooth muscle cell proliferation (GO:1904705)	72	3	0.13	+	23.50	0.000317	0.0228
regulation of morphogenesis of an epithelium (GO:1905330)	73	3	0.13	+	23.18	0.00033	0.0233
mesonephros development (GO:0001823)	98	4	0.17	+	23.02	3.14e-05	0.00406
negative regulation of epithelial cell migration (GO:0010633)	74	3	0.13	+	22.87	0.000342	0.0239
neural crest cell differentiation (GO:0014033)	99	4	0.18	+	22.79	3.26e-05	0.00408
gland morphogenesis (GO:0022612)	125	5	0.22	+	22.56	3.24e-06	0.000639
negative regulation of cellular response to growth factor stimulus (GO:0090288)	103	4	0.18	+	21.90	3.79e-05	0.00456
regulation of muscle hypertrophy (GO:0014743)	78	3	0.14	+	21.69	0.000397	0.0268
T cell differentiation in thymus (GO:0033077)	80	3	0.14	+	21.15	0.000427	0.0283
cellular response to acid chemical (GO:0071229)	81	3	0.14	+	20.89	0.000442	0.0286
response to amino acid (GO:0043200)	82	3	0.15	+	20.64	0.000458	0.0292
segmentation (GO:0035282)	112	4	0.2	+	20.14	5.2e-05	0.00594
neural crest cell development (GO:0014032)	86	3	0.15	+	19.68	0.000524	0.0326
regulation of phosphatase activity (GO:0010921)	86	3	0.15	+	19.68	0.000524	0.0325
negative regulation of hemopoiesis (GO:1903707)	116	4	0.21	+	19.45	5.94e-05	0.00654
regulation of endothelial cell migration (GO:0010594)	174	6	0.31	+	19.45	7.13e-07	0.000204
regulation of osteoblast differentiation (GO:0045667)	146	5	0.26	+	19.32	6.75e-06	0.00118
regulation of mononuclear cell migration (GO:0071675)	121	4	0.21	+	18.65	6.96e-05	0.00741
regulation of protein dephosphorylation (GO:0035304)	96	3	0.17	+	17.63	0.000715	0.0417
central nervous system neuron development (GO:0021954)	97	3	0.17	+	17.44	0.000736	0.0428
regulation of extrinsic apoptotic signaling pathway (GO:2001236)	164	5	0.29	+	17.20	1.17e-05	0.00189
negative regulation of extrinsic apoptotic signaling pathway (GO:2001237)	99	3	0.18	+	17.09	0.00078	0.0449
stem cell differentiation (GO:0048863)	199	6	0.35	+	17.01	1.52e-06	0.000358
regulation of smooth muscle cell migration (GO:0014910)	100	3	0.18	+	16.92	0.000802	0.0458
regulation of muscle adaptation (GO:0043502)	101	3	0.18	+	16.75	0.000825	0.0463
negative regulation of canonical Wnt signaling pathway (GO:0090090)	135	4	0.24	+	16.71	0.000105	0.0104
response to acid chemical (GO:0001101)	103	3	0.18	+	16.43	0.000872	0.0486
regulation of striated muscle cell differentiation (GO:0051153)	104	3	0.18	+	16.27	0.000896	0.0489
negative regulation of cell migration (GO:0030336)	312	9	0.55	+	16.27	3.81e-09	2.5e-06
kidney epithelium development (GO:0072073)	139	4	0.25	+	16.23	0.000117	0.0113
regulation of epithelial cell migration (GO:0010632)	246	7	0.44	+	16.05	2.72e-07	9.75e-05
regulation of canonical Wnt signaling pathway (GO:0060828)	249	7	0.44	+	15.86	2.95e-07	0.000103
negative regulation of cell motility (GO:2000146)	325	9	0.58	+	15.62	5.39e-09	3.27e-06
regulation of axonogenesis (GO:0050770)	181	5	0.32	+	15.58	1.85e-05	0.00278
maintenance of cell number (GO:0098727)	147	4	0.26	+	15.35	0.000145	0.013
ameboidal-type cell migration (GO:0001667)	226	6	0.4	+	14.97	3.11e-06	0.000629
positive regulation of peptidyl-tyrosine phosphorylation (GO:0050731)	189	5	0.34	+	14.92	2.27e-05	0.00334
negative regulation of cell adhesion (GO:0007162)	313	8	0.55	+	14.42	7.72e-08	3.48e-05
regulation of muscle cell differentiation (GO:0051147)	157	4	0.28	+	14.37	0.000185	0.0154
negative regulation of locomotion (GO:0040013)	360	9	0.64	+	14.10	1.28e-08	6.5e-06
positive regulation of epithelial cell migration (GO:0010634)	160	4	0.28	+	14.10	0.000199	0.0161
negative regulation of Wnt signaling pathway (GO:0030178)	167	4	0.3	+	13.51	0.000233	0.0185
mesenchymal cell differentiation (GO:0048762)	173	4	0.31	+	13.04	0.000266	0.0202
regulation of peptidyl-tyrosine phosphorylation (GO:0050730)	265	6	0.47	+	12.77	7.6e-06	0.0013
regulation of Wnt signaling pathway (GO:0030111)	317	7	0.56	+	12.45	1.43e-06	0.000358
negative regulation of MAPK cascade (GO:0043409)	185	4	0.33	+	12.20	0.000341	0.0239
negative regulation of endopeptidase activity (GO:0010951)	187	4	0.33	+	12.06	0.000355	0.0244
negative regulation of epithelial cell proliferation (GO:0050680)	188	4	0.33	+	12.00	0.000362	0.0247
regulation of MAP kinase activity (GO:0043405)	196	4	0.35	+	11.51	0.000422	0.0282
negative regulation of cell growth (GO:0030308)	199	4	0.35	+	11.34	0.000447	0.0287
regulation of neuron projection development (GO:0010975)	549	11	0.97	+	11.30	2.28e-09	1.71e-06
morphogenesis of a branching epithelium (GO:0061138)	200	4	0.35	+	11.28	0.000455	0.0292
central nervous system neuron differentiation (GO:0021953)	201	4	0.36	+	11.22	0.000464	0.0295
negative regulation of growth (GO:0045926)	258	5	0.46	+	10.93	9.63e-05	0.00973
epithelial cell proliferation (GO:0050673)	210	4	0.37	+	10.74	0.000545	0.0334
urogenital system development (GO:0001655)	368	7	0.65	+	10.73	3.76e-06	0.000714
morphogenesis of a branching structure (GO:0001763)	211	4	0.37	+	10.69	0.000555	0.0339
regulation of cellular response to growth factor stimulus (GO:0090287)	317	6	0.56	+	10.68	2.05e-05	0.00306
negative regulation of cell projection organization (GO:0031345)	212	4	0.38	+	10.64	0.000564	0.0343
regulation of lymphocyte differentiation (GO:0045619)	217	4	0.38	+	10.40	0.000615	0.0371
positive regulation of neuron projection development (GO:0010976)	223	4	0.4	+	10.12	0.00068	0.0404
negative regulation of protein phosphorylation (GO:0001933)	341	6	0.6	+	9.92	3.07e-05	0.004
regulation of plasma membrane bounded cell projection organization (GO:0120035)	740	13	1.31	+	9.91	2.79e-10	2.94e-07
regulation of chemotaxis (GO:0050920)	232	4	0.41	+	9.72	0.000786	0.0451
negative regulation of immune system process (GO:0002683)	464	8	0.82	+	9.72	1.43e-06	0.000353
regulation of cell migration (GO:0030334)	987	17	1.75	+	9.71	2.72e-13	4.29e-09
regulation of cell projection organization (GO:0031344)	756	13	1.34	+	9.70	3.61e-10	3.35e-07
cellular response to organonitrogen compound (GO:0071417)	470	8	0.83	+	9.60	1.58e-06	0.000365
regulation of small GTPase mediated signal transduction (GO:0051056)	235	4	0.42	+	9.60	0.000824	0.0465
regulation of leukocyte migration (GO:0002685)	235	4	0.42	+	9.60	0.000824	0.0464
morphogenesis of an epithelium (GO:0002009)	529	9	0.94	+	9.60	3.18e-07	0.000109
mesenchyme development (GO:0060485)	236	4	0.42	+	9.56	0.000837	0.0468
positive regulation of neurogenesis (GO:0050769)	298	5	0.53	+	9.46	0.000187	0.0155
regulation of angiogenesis (GO:0045765)	301	5	0.53	+	9.37	0.000195	0.016
muscle cell differentiation (GO:0042692)	302	5	0.54	+	9.34	0.000198	0.0162
negative regulation of defense response (GO:0031348)	242	4	0.43	+	9.32	0.000917	0.0493
regulation of vasculature development (GO:1901342)	305	5	0.54	+	9.25	0.000208	0.0166
epithelial tube morphogenesis (GO:0060562)	368	6	0.65	+	9.20	4.67e-05	0.00541
regulation of cell motility (GO:2000145)	1044	17	1.85	+	9.18	6.62e-13	3.48e-09
positive regulation of locomotion (GO:0040017)	622	10	1.1	+	9.07	1.05e-07	4.15e-05
positive regulation of cell projection organization (GO:0031346)	438	7	0.78	+	9.01	1.15e-05	0.00189
tissue morphogenesis (GO:0048729)	639	10	1.13	+	8.83	1.35e-07	5.18e-05
gland development (GO:0048732)	448	7	0.79	+	8.81	1.33e-05	0.00211
positive regulation of cell migration (GO:0030335)	578	9	1.02	+	8.78	6.6e-07	0.000193
regulation of locomotion (GO:0040012)	1092	17	1.94	+	8.78	1.35e-12	5.31e-09
negative regulation of phosphorylation (GO:0042326)	389	6	0.69	+	8.70	6.32e-05	0.00682
angiogenesis (GO:0001525)	330	5	0.59	+	8.55	0.000297	0.0221
negative regulation of response to external stimulus (GO:0032102)	401	6	0.71	+	8.44	7.45e-05	0.00788
positive regulation of cell motility (GO:2000147)	605	9	1.07	+	8.39	9.58e-07	0.000252
regulation of cell adhesion (GO:0030155)	814	12	1.44	+	8.31	1.09e-08	5.94e-06
regulation of leukocyte differentiation (GO:1902105)	342	5	0.61	+	8.25	0.000349	0.0242
cellular response to nitrogen compound (GO:1901699)	549	8	0.97	+	8.22	4.89e-06	0.000885
regulation of protein serine/threonine kinase activity (GO:0071900)	345	5	0.61	+	8.17	0.000363	0.0247
regulation of nervous system development (GO:0051960)	554	8	0.98	+	8.14	5.22e-06	0.000935
T cell activation (GO:0042110)	348	5	0.62	+	8.10	0.000377	0.0255
axon development (GO:0061564)	419	6	0.74	+	8.08	9.45e-05	0.00962
regulation of hemopoiesis (GO:1903706)	426	6	0.76	+	7.94	0.000103	0.0103
negative regulation of cell differentiation (GO:0045596)	714	10	1.27	+	7.90	3.69e-07	0.000124
positive regulation of nervous system development (GO:0051962)	359	5	0.64	+	7.86	0.000434	0.0285
regulation of endopeptidase activity (GO:0052548)	360	5	0.64	+	7.83	0.00044	0.0286
response to peptide (GO:1901652)	360	5	0.64	+	7.83	0.00044	0.0285
cell migration (GO:0016477)	945	13	1.68	+	7.76	5.18e-09	3.27e-06
regionalization (GO:0003002)	365	5	0.65	+	7.73	0.000468	0.0296
negative regulation of hydrolase activity (GO:0051346)	365	5	0.65	+	7.73	0.000468	0.0295
regulation of epithelial cell proliferation (GO:0050678)	439	6	0.78	+	7.71	0.000122	0.0115
regulation of cell growth (GO:0001558)	445	6	0.79	+	7.60	0.000131	0.0121
blood vessel morphogenesis (GO:0048514)	447	6	0.79	+	7.57	0.000134	0.0124
negative regulation of phosphorus metabolic process (GO:0010563)	447	6	0.79	+	7.57	0.000134	0.0123
negative regulation of phosphate metabolic process (GO:0045936)	447	6	0.79	+	7.57	0.000134	0.0122
skeletal system development (GO:0001501)	522	7	0.93	+	7.56	3.49e-05	0.00433
tube morphogenesis (GO:0035239)	746	10	1.32	+	7.56	5.49e-07	0.000173
negative regulation of protein modification process (GO:0031400)	523	7	0.93	+	7.55	3.53e-05	0.00431
positive regulation of cell development (GO:0010720)	377	5	0.67	+	7.48	0.000541	0.0333
regulation of neurogenesis (GO:0050767)	456	6	0.81	+	7.42	0.000149	0.0133
regulation of anatomical structure morphogenesis (GO:0022603)	989	13	1.75	+	7.41	8.87e-09	4.99e-06
axonogenesis (GO:0007409)	384	5	0.68	+	7.34	0.000587	0.0356
cell morphogenesis involved in differentiation (GO:0000904)	615	8	1.09	+	7.34	1.11e-05	0.00184
negative regulation of multicellular organismal process (GO:0051241)	1154	15	2.05	+	7.33	5.12e-10	4.49e-07
pattern specification process (GO:0007389)	470	6	0.83	+	7.20	0.000175	0.0147
regulation of apoptotic signaling pathway (GO:2001233)	398	5	0.71	+	7.09	0.000689	0.0408
cell morphogenesis involved in neuron differentiation (GO:0048667)	482	6	0.85	+	7.02	0.000201	0.0161
regulation of multicellular organismal development (GO:2000026)	1545	19	2.74	+	6.94	2.33e-12	7.33e-09
tube development (GO:0035295)	976	12	1.73	+	6.93	7.86e-08	3.44e-05
regulation of hydrolase activity (GO:0051336)	986	12	1.75	+	6.86	8.78e-08	3.74e-05
central nervous system development (GO:0007417)	913	11	1.62	+	6.80	3.78e-07	0.000124
vasculature development (GO:0001944)	582	7	1.03	+	6.78	6.88e-05	0.00738
negative regulation of developmental process (GO:0051093)	999	12	1.77	+	6.78	1.01e-07	4.08e-05
regulation of cell development (GO:0060284)	596	7	1.06	+	6.62	7.97e-05	0.00838
cell motility (GO:0048870)	1109	13	1.97	+	6.61	3.4e-08	1.62e-05
neuron projection morphogenesis (GO:0048812)	517	6	0.92	+	6.55	0.000291	0.0219
plasma membrane bounded cell projection morphogenesis (GO:0120039)	523	6	0.93	+	6.47	0.00031	0.0229
cell morphogenesis (GO:0000902)	785	9	1.39	+	6.47	7.84e-06	0.00133
negative regulation of intracellular signal transduction (GO:1902532)	529	6	0.94	+	6.40	0.000329	0.0235
cell projection morphogenesis (GO:0048858)	529	6	0.94	+	6.40	0.000329	0.0233
response to organonitrogen compound (GO:0010243)	802	9	1.42	+	6.33	9.3e-06	0.00156
positive regulation of cell differentiation (GO:0045597)	991	11	1.76	+	6.26	8.44e-07	0.000238
embryonic morphogenesis (GO:0048598)	635	7	1.13	+	6.22	0.000118	0.0113
head development (GO:0060322)	731	8	1.3	+	6.17	3.77e-05	0.00457
blood vessel development (GO:0001568)	551	6	0.98	+	6.14	0.000407	0.0273
cell part morphogenesis (GO:0032990)	556	6	0.99	+	6.09	0.000427	0.0282
cellular response to endogenous stimulus (GO:0071495)	931	10	1.65	+	6.06	3.95e-06	0.000741
circulatory system development (GO:0072359)	945	10	1.68	+	5.97	4.5e-06	0.000825
negative regulation of catalytic activity (GO:0043086)	662	7	1.17	+	5.96	0.000152	0.0135
negative regulation of cell population proliferation (GO:0008285)	765	8	1.36	+	5.90	5.18e-05	0.00596
animal organ morphogenesis (GO:0009887)	1057	11	1.87	+	5.87	1.58e-06	0.00036
negative regulation of protein metabolic process (GO:0051248)	1057	11	1.87	+	5.87	1.58e-06	0.000355
brain development (GO:0007420)	673	7	1.19	+	5.87	0.000168	0.0144
epithelium development (GO:0060429)	1161	12	2.06	+	5.83	5.02e-07	0.000161
cellular response to oxygen-containing compound (GO:1901701)	969	10	1.72	+	5.82	5.61e-06	0.000994
regulation of cell differentiation (GO:0045595)	1677	17	2.97	+	5.72	1.05e-09	8.29e-07
regulation of protein kinase activity (GO:0045859)	598	6	1.06	+	5.66	0.000625	0.0376
response to nitrogen compound (GO:1901698)	922	9	1.63	+	5.51	2.79e-05	0.00378
negative regulation of gene expression (GO:0010629)	939	9	1.66	+	5.41	3.21e-05	0.00408
tissue development (GO:0009888)	1785	17	3.16	+	5.37	2.71e-09	1.94e-06
neuron projection development (GO:0031175)	747	7	1.32	+	5.29	0.000316	0.0232
cell population proliferation (GO:0008283)	858	8	1.52	+	5.26	0.000115	0.0111
anatomical structure formation involved in morphogenesis (GO:0048646)	980	9	1.74	+	5.18	4.47e-05	0.0053
regulation of developmental process (GO:0050793)	2652	24	4.7	+	5.10	3.85e-13	3.04e-09
cell adhesion (GO:0007155)	887	8	1.57	+	5.09	0.000144	0.013
positive regulation of cell population proliferation (GO:0008284)	1013	9	1.8	+	5.01	5.77e-05	0.00645
response to oxygen-containing compound (GO:1901700)	1385	12	2.46	+	4.89	3.16e-06	0.000631
response to endogenous stimulus (GO:0009719)	1156	10	2.05	+	4.88	2.58e-05	0.00369
neurogenesis (GO:0022008)	1396	12	2.48	+	4.85	3.43e-06	0.000659
anatomical structure morphogenesis (GO:0009653)	2337	20	4.14	+	4.83	3.27e-10	3.22e-07
positive regulation of cellular component organization (GO:0051130)	1180	10	2.09	+	4.78	3.07e-05	0.00403
cell development (GO:0048468)	1915	16	3.4	+	4.71	6.08e-08	2.82e-05
nervous system development (GO:0007399)	2038	17	3.61	+	4.70	1.97e-08	9.71e-06
regulation of catalytic activity (GO:0050790)	1810	15	3.21	+	4.67	2.07e-07	7.78e-05
regulation of protein modification process (GO:0031399)	1586	13	2.81	+	4.62	2e-06	0.000444
regulation of cellular component biogenesis (GO:0044087)	983	8	1.74	+	4.59	0.000289	0.0218
regulation of cellular component organization (GO:0051128)	2474	20	4.39	+	4.56	8.96e-10	7.43e-07
positive regulation of intracellular signal transduction (GO:1902533)	996	8	1.77	+	4.53	0.000315	0.0232
regulation of multicellular organismal process (GO:0051239)	2989	24	5.3	+	4.53	5.23e-12	1.18e-08
regulation of cell population proliferation (GO:0042127)	1745	14	3.09	+	4.53	9.06e-07	0.000246
regulation of protein phosphorylation (GO:0001932)	1125	9	1.99	+	4.51	0.000128	0.012
positive regulation of developmental process (GO:0051094)	1505	12	2.67	+	4.50	7.39e-06	0.00128
regulation of intracellular signal transduction (GO:1902531)	1639	13	2.91	+	4.47	2.88e-06	0.000597
negative regulation of signal transduction (GO:0009968)	1268	10	2.25	+	4.45	5.63e-05	0.00633
neuron differentiation (GO:0030182)	1147	9	2.03	+	4.43	0.000148	0.0133
cell-cell signaling (GO:0007267)	894	7	1.59	+	4.42	0.000913	0.0495
negative regulation of response to stimulus (GO:0048585)	1662	13	2.95	+	4.41	3.36e-06	0.000653
regulation of phosphate metabolic process (GO:0019220)	1424	11	2.52	+	4.36	2.64e-05	0.00371
regulation of phosphorus metabolic process (GO:0051174)	1425	11	2.53	+	4.35	2.65e-05	0.0037
positive regulation of protein modification process (GO:0031401)	1046	8	1.85	+	4.31	0.000437	0.0286
regulation of immune system process (GO:0002682)	1703	13	3.02	+	4.31	4.39e-06	0.000814
reproductive process (GO:0022414)	1447	11	2.57	+	4.29	3.06e-05	0.00405
reproduction (GO:0000003)	1453	11	2.58	+	4.27	3.17e-05	0.00407
generation of neurons (GO:0048699)	1226	9	2.17	+	4.14	0.000244	0.0191
embryo development (GO:0009790)	1231	9	2.18	+	4.12	0.000251	0.0194
negative regulation of cell communication (GO:0010648)	1397	10	2.48	+	4.04	0.000126	0.0119
negative regulation of signaling (GO:0023057)	1401	10	2.48	+	4.03	0.000129	0.012
regulation of phosphorylation (GO:0042325)	1270	9	2.25	+	4.00	0.000316	0.0229
system development (GO:0048731)	3813	26	6.76	+	3.85	1.31e-11	2.3e-08
cell differentiation (GO:0030154)	3675	25	6.52	+	3.84	5.17e-11	7.41e-08
negative regulation of nitrogen compound metabolic process (GO:0051172)	2365	16	4.19	+	3.82	1.08e-06	0.000276
cellular developmental process (GO:0048869)	3702	25	6.56	+	3.81	6.09e-11	8e-08
animal organ development (GO:0048513)	3306	22	5.86	+	3.75	3.01e-09	2.07e-06
regulation of protein metabolic process (GO:0051246)	2563	17	4.54	+	3.74	5.54e-07	0.000171
regulation of molecular function (GO:0065009)	2583	17	4.58	+	3.71	6.19e-07	0.000184
negative regulation of cellular biosynthetic process (GO:0031327)	1523	10	2.7	+	3.70	0.000254	0.0195
negative regulation of biosynthetic process (GO:0009890)	1566	10	2.78	+	3.60	0.000317	0.0227
negative regulation of cellular metabolic process (GO:0031324)	2205	14	3.91	+	3.58	1.4e-05	0.00218
cell surface receptor signaling pathway (GO:0007166)	2050	13	3.63	+	3.58	3.22e-05	0.00406
positive regulation of signal transduction (GO:0009967)	1577	10	2.8	+	3.58	0.000336	0.0236
negative regulation of macromolecule metabolic process (GO:0010605)	2746	17	4.87	+	3.49	1.47e-06	0.000351
negative regulation of macromolecule biosynthetic process (GO:0010558)	1462	9	2.59	+	3.47	0.000875	0.0486
negative regulation of metabolic process (GO:0009892)	2982	18	5.29	+	3.40	8.72e-07	0.000241
multicellular organism development (GO:0007275)	4559	27	8.08	+	3.34	1e-10	1.21e-07
negative regulation of cellular process (GO:0048523)	4808	28	8.52	+	3.28	4.22e-11	6.66e-08
cellular response to organic substance (GO:0071310)	1903	11	3.37	+	3.26	0.000351	0.0243
regulation of cell communication (GO:0010646)	3348	19	5.94	+	3.20	9.3e-07	0.000248
regulation of signaling (GO:0023051)	3356	19	5.95	+	3.19	9.65e-07	0.000249
regulation of cell death (GO:0010941)	1767	10	3.13	+	3.19	0.000821	0.0467
anatomical structure development (GO:0048856)	5341	30	9.47	+	3.17	7.28e-12	1.43e-08
positive regulation of cell communication (GO:0010647)	1784	10	3.16	+	3.16	0.000884	0.0489
positive regulation of signaling (GO:0023056)	1791	10	3.18	+	3.15	0.000911	0.0495
regulation of signal transduction (GO:0009966)	2924	16	5.18	+	3.09	1.73e-05	0.00265
developmental process (GO:0032502)	5724	31	10.15	+	3.05	4.78e-12	1.26e-08
positive regulation of response to stimulus (GO:0048584)	2409	13	4.27	+	3.04	0.00017	0.0145
negative regulation of biological process (GO:0048519)	5444	29	9.65	+	3.00	1.13e-10	1.27e-07
cellular response to chemical stimulus (GO:0070887)	2500	13	4.43	+	2.93	0.000247	0.0193
response to organic substance (GO:0010033)	2641	13	4.68	+	2.78	0.000424	0.0282
response to external stimulus (GO:0009605)	2488	12	4.41	+	2.72	0.000915	0.0494
response to chemical (GO:0042221)	3602	17	6.39	+	2.66	5.81e-05	0.00645
regulation of response to stimulus (GO:0048583)	4140	19	7.34	+	2.59	2.32e-05	0.00339
positive regulation of cellular process (GO:0048522)	5869	26	10.41	+	2.50	2.15e-07	7.9e-05
multicellular organismal process (GO:0032501)	7442	31	13.19	+	2.35	6.85e-09	4e-06
regulation of gene expression (GO:0010468)	4744	19	8.41	+	2.26	0.000237	0.0187
positive regulation of biological process (GO:0048518)	6514	26	11.55	+	2.25	3.03e-06	0.00062
regulation of nitrogen compound metabolic process (GO:0051171)	5528	22	9.8	+	2.24	4.39e-05	0.00524
regulation of macromolecule metabolic process (GO:0060255)	6101	24	10.82	+	2.22	1.39e-05	0.00219
regulation of primary metabolic process (GO:0080090)	5714	22	10.13	+	2.17	6.29e-05	0.00683
regulation of metabolic process (GO:0019222)	6619	25	11.74	+	2.13	1.29e-05	0.00208
signal transduction (GO:0007165)	5162	19	9.15	+	2.08	0.000887	0.0489
regulation of cellular metabolic process (GO:0031323)	5458	20	9.68	+	2.07	0.000539	0.0333
cellular response to stimulus (GO:0051716)	6908	24	12.25	+	1.96	0.000172	0.0145
regulation of cellular process (GO:0050794)	11607	37	20.58	+	1.80	1.21e-08	6.36e-06
response to stimulus (GO:0050896)	8804	28	15.61	+	1.79	0.0001	0.0101
regulation of biological process (GO:0050789)	12315	37	21.83	+	1.69	1e-07	4.15e-05
biological regulation (GO:0065007)	12948	37	22.96	+	1.61	6.06e-07	0.000184

### Sheet: TableS2_M2_from_NYdiff
GO biological process complete	Mus musculus - REFLIST (21997)	upload_1 (28)	upload_1 (expected)	upload_1 (over/under)	upload_1 (fold Enrichment)	upload_1 (raw P-value)	upload_1 (FDR)
peptidyl-lysine oxidation (GO:0018057)	5	2	0.01	+	> 100	3.26e-05	0.0257
osteoblast differentiation (GO:0001649)	107	4	0.14	+	29.37	1.14e-05	0.015
mesenchymal cell differentiation (GO:0048762)	173	5	0.22	+	22.71	2.75e-06	0.0062
regulation of osteoblast differentiation (GO:0045667)	146	4	0.19	+	21.52	3.73e-05	0.0255
mesenchyme development (GO:0060485)	236	5	0.3	+	16.64	1.2e-05	0.0146
extracellular matrix organization (GO:0030198)	279	5	0.36	+	14.08	2.65e-05	0.0261
extracellular structure organization (GO:0043062)	280	5	0.36	+	14.03	2.7e-05	0.025
external encapsulating structure organization (GO:0045229)	281	5	0.36	+	13.98	2.74e-05	0.024
muscle organ development (GO:0007517)	297	5	0.38	+	13.23	3.56e-05	0.0255
muscle structure development (GO:0061061)	518	7	0.66	+	10.62	3.22e-06	0.00635
enzyme-linked receptor protein signaling pathway (GO:0007167)	602	6	0.77	+	7.83	9.68e-05	0.0492
positive regulation of cell motility (GO:2000147)	605	6	0.77	+	7.79	9.95e-05	0.049
tube development (GO:0035295)	976	8	1.24	+	6.44	2.16e-05	0.0227
regulation of cell motility (GO:2000145)	1044	8	1.33	+	6.02	3.48e-05	0.0262
regulation of locomotion (GO:0040012)	1092	8	1.39	+	5.76	4.79e-05	0.029
anatomical structure morphogenesis (GO:0009653)	2337	15	2.97	+	5.04	2.47e-08	0.00039
regulation of protein modification process (GO:0031399)	1586	9	2.02	+	4.46	0.000105	0.0499
tissue development (GO:0009888)	1785	10	2.27	+	4.40	4.21e-05	0.0277
cellular response to organic substance (GO:0071310)	1903	10	2.42	+	4.13	7.26e-05	0.0395
cellular component assembly (GO:0022607)	2204	11	2.81	+	3.92	4.39e-05	0.0277
regulation of protein metabolic process (GO:0051246)	2563	12	3.26	+	3.68	3.18e-05	0.0264
cell differentiation (GO:0030154)	3675	16	4.68	+	3.42	1.48e-06	0.00585
cellular developmental process (GO:0048869)	3702	16	4.71	+	3.40	1.64e-06	0.00517
animal organ development (GO:0048513)	3306	14	4.21	+	3.33	1.5e-05	0.0168
system development (GO:0048731)	3813	16	4.85	+	3.30	2.46e-06	0.00646
multicellular organism development (GO:0007275)	4559	18	5.8	+	3.10	7.57e-07	0.00398
anatomical structure development (GO:0048856)	5341	18	6.8	+	2.65	8.51e-06	0.0122
developmental process (GO:0032502)	5724	19	7.29	+	2.61	4.29e-06	0.00752
cellular component organization (GO:0016043)	5412	17	6.89	+	2.47	5.36e-05	0.0313
cellular component organization or biogenesis (GO:0071840)	5606	17	7.14	+	2.38	8.65e-05	0.0455
multicellular organismal process (GO:0032501)	7442	20	9.47	+	2.11	6.42e-05	0.0361
